# Comparative genomics and structure-informed analysis identify a putative tandem receptor-binding module in *Pseudomonas* phage UF_RH1

**DOI:** 10.64898/2026.10.07.757288

**Authors:** Golnaz Ebrahimi, Mehdi Mirsaeidi

**Affiliations:** R&D Division, Phageolytix Inc., Coral Springs, Florida, USA; Division of Pulmonary and Critical Care Medicine, Dell Medical School, The University of Texas at Austin, Austin, Texas, USA

**Author notes:** Corresponding author: Golnaz Ebrahimi, MD.

**Keywords:** bacteriophage, Pseudomonas aeruginosa, UF_RH1, Septimatrevirus, receptor-binding protein, tail spike, type IV pilus, phage genomics, host range

## Abstract

Bacteriophage receptor-binding proteins (RBPs) determine host recognition and host range but are frequently missed by conventional annotation because they evolve rapidly and often lack recognizable sequence domains. Pseudomonas phage UF_RH1 is a lytic Septimatrevirus with a 42,567-bp double-stranded DNA genome encoding 57 predicted open reading frames, several of which remain annotated as hypothetical proteins. Here, we reanalyzed the UF_RH1 distal-tail region using comparative synteny, phage RBP-specific prediction tools, structure-informed domain analysis, oligomeric-symmetry prediction, and independent physicochemical calculations. Two adjacent proteins, WCF59042.1 (317 aa) and WCF59043.1 (320 aa), emerged as the strongest candidates for functional reannotation. WCF59042.1 was classified by DepoScope as a tail-spike protein with probability 1.00 and contains a high-confidence C-terminal tail-spike-associated segment spanning residues 210–317. WCF59043.1 was independently classified as a tail-spike candidate by RBPdetect2 (probability 0.51) and showed a strong Seq2Symm prediction for C3 homo-trimeric symmetry (0.990). Comparative genomic analysis places these proteins at positions corresponding to DLP2 gp22 and gp23, two similarly sized hypothetical virion proteins immediately downstream of the tape-measure gene in a conserved distal-tail morphogenesis cassette. Because the closely related phages DLP1 and DLP2 use type IV pili for adsorption, we propose a testable model in which WCF59042.1 functions as a proximal connector/adaptor and WCF59043.1 contributes a distal trimeric receptor-binding element. The model is computational and does not establish direct binding to PilA or assembled pili. Together, the convergent sequence, structural, oligomeric, and syntenic evidence supports a previously unrecognized tandem distal-tail receptor-binding module in UF_RH1 and provides experimentally tractable targets for defining Septimatrevirus adsorption and host range.
