## Supplementary material for "Comparative genomics and structure-informed analysis identify a putative tandem receptor-binding module in *Pseudomonas* phage UF_RH1": ProtParam_reproduced.csv

Protein_accession	Length_aa	Molecular_weight_Da	Predicted_pI	Aromaticity	GRAVY	Instability_index	Acidic_D_plus_E_count	Basic_K_plus_R_plus_H_count
WCF59042.1	317	33497.015100000004	8.188854789733888	0.1135646687697161	-0.07255520504731862	20.6697476340694	16	21
WCF59043.1	320	34990.9335	5.243419837951659	0.14375	-0.03312500000000001	23.68940625	24	22
WCF59052.1	131	13450.7564	4.0500284194946286	0.06106870229007633	0.14427480916030536	9.035114503816795	21	5
