## Supplementary material for "Comparative genomics and structure-informed analysis identify a putative tandem receptor-binding module in *Pseudomonas* phage UF_RH1": Supplementary_Table_S1.csv

Protein_accession	Locus_tag	GenBank_annotation	Nucleotide_accession	CDS_location	Length_aa	Molecular_weight_Da	Predicted_pI	Aromaticity	GRAVY	Instability_index	Acidic_D_plus_E_count	Basic_K_plus_R_plus_H_count	PhaRBP_class	Prediction_tool	Prediction_probability	Structure_source	Structure_metric	Seq2Symm_C1	Seq2Symm_C2	Seq2Symm_C3	Domain_segmentation	Segmentation_confidence	Analysis_or_access_date	Source_URL	Notes	Input_sequence
WCF59042.1	UFRH1_16	hypothetical protein	OQ259603.1	complement(16471..17424)	317	33497.0151	8.18885	0.11356	-0.07256	20.67	16	21	TSP	DepoScope	1.0	ESMFold	PhaRBP structural model available				N-terminal 1-10; Central 11-209; C-terminal 210-317	0.1066; 0.0085; 0.9995	2026-10-03	https://pharbp.ugent.be/protein/a752b4180608dbeeac80a02ce25688a5b87dbddd421737df5b187f0e0d1f303c/	Primary candidate; high-confidence DepoScope tail-spike prediction.	MAYITGTAASLADLKTAIENVCTANGWALADGILSKNGAFFKLTANAGTYPSLVLNGGTSKTGSTLNGQPTQPQANAGVMIGSPNGNTIVFPINYEIYLFTDPDEVYCVINYNSDFYQQLSFGKSDIPGIGGAAAWFTGSMGTGVSLTSTSTSRVYMSSSQTSCGTTPYNGIACGLWFESGQGGSYFSSFVHSNLDGISNWRCTGNVTVGTGGYGISYAASLLGSLPNLSNQATILLPVKAIIYRNDAGRTIAANPKNVRYLRIDNVVPGEIVTFGADQWKVYPFHRKDSTQRNGVIWSTGAQHSGTWGYAIKYTGS
WCF59043.1	UFRH1_17	hypothetical protein	OQ259603.1	complement(17424..18386)	320	34990.9335	5.24342	0.14375	-0.03313	23.689	24	22	TSP	RBPdetect2	0.51	ESMFold2	mean pLDDT 73.2	0.014	0.002	0.99	Not reported in manuscript		2026-10-03	https://pharbp.bionetic.org/protein/c45a7063da8a38209faf4e8d19af5e3eb71844edd2b96aa09412ff4b91478118/	Secondary candidate; moderate RBPdetect2 TSP score with strong C3 symmetry prediction.	MGYAIGTVTKGGGDDCHYQVLAIIKTLAEANGWTTLRYVSTGLYRELILKGVGLSGLEEIFVGFKCYQSVSGDYYNINCGVFIGYVAGNSFETQPGAQFSAVQAHNNAVTYFITANAQRIVGCFKVGTPVYEHFYVGKFFPYARPGEYPSPLVCGAMLNGAEATRFDSTAQVFPYPGYYYSTAQNRLYQRDQAGNWIRPYCYPFTQGSSLSNALAGPQGSNTLVPADVYYQLEPIILAQQTSDVNPSNVWGEFDGVYFCSGFNNGVENVVQEGGSSVVDQTGLTVLQAVDAIKAVGGRAFVMLQNVYRTSWRDFIALEMK
WCF59052.1	UFRH1_26	hypothetical protein	OQ259603.1	complement(26182..26577)	131	13450.7564	4.05003	0.06107	0.14427	9.035	21	5	Not used / no RBP assignment reported	None used for manuscript RBP claim		Not used					Not used		2026-10-03	https://www.ncbi.nlm.nih.gov/protein/WCF59052.1	Included as an unresolved small acidic protein; no receptor-binding function assigned.	MATKKVVYFTAGINATAGELADIAKLNAAAEPQYEVLVANGAANAEYGESDRIIPADFVAGTIPDVYRVDGDPLEDPVYPEIDPDAIPNQALTATQAIVNDAQVLDVDGGGTVTLTIEGGVITGVVYAAGE
