## Supplementary material for "Comparative genomics and structure-informed analysis identify a putative tandem receptor-binding module in *Pseudomonas* phage UF_RH1": Supplementary_Table_S1.xlsx

### Sheet: ProtParam detail
Protein_accession	Length_aa	Molecular_weight_Da	Predicted_pI	Aromaticity	GRAVY	Instability_index	D+E_count	K+R+H_count	Amino_acid_composition_percent
WCF59042.1	317	33497	8.18885	0.11356	-0.07256	20.67	16	21	A:8.52; C:1.58; D:3.47; E:1.58; F:3.79; G:12.62; H:0.95; I:6.62; K:3.15; L:6.31; M:1.26; N:7.26; P:4.10; Q:3.47; R:2.52; S:10.09; T:9.46; V:5.68; W:2.21; Y:5.36
WCF59043.1	320	34990.9	5.24342	0.14375	-0.03313	23.689	24	22	A:8.44; C:2.19; D:3.44; E:4.06; F:5.62; G:11.25; H:0.94; I:4.38; K:2.50; L:6.25; M:1.25; N:5.62; P:4.38; Q:5.94; R:3.44; S:5.94; T:5.94; V:9.69; W:1.25; Y:7.50
WCF59052.1	131	13450.8	4.05003	0.06107	0.14427	9.035	21	5	A:16.79; C:0.00; D:9.16; E:6.87; F:1.53; G:9.92; H:0.00; I:7.63; K:2.29; L:5.34; M:0.76; N:4.58; P:6.11; Q:3.05; R:1.53; S:0.76; T:7.63; V:11.45; W:0.00; Y:4.58

### Sheet: Provenance
Item	Value
UF_RH1 nucleotide accession	OQ259603.1
Original genome publication	Hashemi Shahraki A, Vahed M, Mirsaeidi M. Microbiol Resour Announc. 2023;12:e00139-23.
PhaRBP access date	2026-10-03
WCF59042.1 PhaRBP URL	https://pharbp.ugent.be/protein/a752b4180608dbeeac80a02ce25688a5b87dbddd421737df5b187f0e0d1f303c/
WCF59043.1 PhaRBP URL	https://pharbp.bionetic.org/protein/c45a7063da8a38209faf4e8d19af5e3eb71844edd2b96aa09412ff4b91478118/
Biopython version used	1.86
Biopython module	Bio.SeqUtils.ProtParam.ProteinAnalysis
Important interpretation	Computational predictions are hypotheses and are not experimental evidence of receptor binding.
